# Sex chromosome evolution in beetles

**DOI:** 10.1101/2023.01.18.524646

**Authors:** Ryan Bracewell, Anita Tran, Kamalakar Chatla, Doris Bachtrog

## Abstract

Beetles are the most species-rich group of animals and harbor diverse karyotypes. Most species have XY sex chromosomes, but X0 sex determination mechanisms are also common in some groups. We generated a whole-chromosome assembly of a beetle species with a neo-sex chromosome and utilize eleven additional beetle genomes, to reconstruct karyotype evolution across Coleoptera. We identify ancestral linkage groups, termed Stevens elements, that share a conserved set of genes across beetles. While the ancestral X chromosome is maintained across beetles, we find independent additions of autosomes to the ancestral sex chromosomes. These neo-sex chromosomes evolve the stereotypical properties of sex chromosomes, including the evolution of dosage compensation, and a non-random distribution of genes with sex-biased expression. Beetles thus provide a novel model to gain a better understanding of the diverse forces driving sex chromosome evolution.
