## Supplementary Table 1 for "Sex chromosome evolution in beetles"

### Sheet: Sheet1
	Canu/WTDBG2 only	Canu/WTDBG2 + Racon 3x	Canu/WTDBG2 + Racon 3x + Pilon 3x	Final Hi-C scaffolded Tcon_1.0
Complete BUSCOs	922	992	1043	1043
Single-copy BUSCOs	902	967	1017	1017
Duplicated BUSCOs	20	25	26	26
Fragmented BUSCOs	86	48	6	6
Missing BUSCOs	58	26	17	17
% BUSCOs complete	0.864916	0.930582	0.978424	0.978424
