## Supplementary Table 2 for "Sex chromosome evolution in beetles"

### Sheet: Sheet1
species	assembly version	male karyotype	Assembly length (bp)	1:1 orthologs with Tcas	X-linked	X-linked inTcas
Ldec	2	17AA + XO	641992784	7922	168	146
Apla	2	?	353615807	7259	392	316
Agla	2	9AA + XY	706968555	8315	589	456
Nves	1	?	195273382	8206	525	457
Pjap	here	9AA + XY	851227647	5247	421	378
Pcha	1	10AA + XY	280876046	6382	104	86
Ppyr	1.3	9AA + XO	471511253	6932	433	350
Dpon	Dpon_F_20191213v2	11AA + neoXY	223739972	6283	1513	344
Tcas	5.2	9AA + XY	165944485	-	-	-
Tcon	here	8AA + neoXY	307508546	10138	629	625
Caen	1	?	354059554	7677	454	385
